# Longitudinal analysis of diffuse glioma reveals cell state dynamics at recurrence associated with changes in genetics and the microenvironment

**DOI:** 10.1101/2021.05.03.442486

**Authors:** Frederick S Varn, Kevin C Johnson, Taylor E Wade, Tathiane M Malta, Thais S Sabedot, Floris P Barthel, Hoon Kim, Nazia Ahmed, Indrani Datta, Jill S Barnholtz-Sloan, Spyridon Bakas, Fulvio D’Angelo, Hui K Gan, Luciano Garofano, Jason T Huse, Mustafa Khasraw, Emre Kocakavuk, Simona Migliozzi, D. Ryan Ormond, Sun Ha Paek, Erwin G Van Meir, Annemiek M.E. Walenkamp, Colin Watts, Michael Weller, Tobias Weiss, Pieter Wesseling, Lucy F Stead, Laila M Poisson, Houtan Noushmehr, Antonio Iavarone, Roel GW Verhaak, The GLASS Consortium

## Abstract

To interrogate the factors driving therapy resistance in diffuse glioma, we collected and analyzed RNA and/or DNA sequencing data from temporally separated tumor pairs of 292 adult patients with IDH-wild-type or IDH-mutant glioma. Tumors recurred in distinct manners that were dependent on IDH mutation status and attributable to changes in histological feature composition, somatic alterations, and microenvironment interactions. Hypermutation and acquired *CDKN2A* deletions associated with an increase in proliferating stem-like malignant cells at recurrence in both glioma subtypes, reflecting active tumor growth. IDH-wild-type tumors were more invasive at recurrence, and their malignant cells exhibited increased expression of neuronal signaling programs that reflected a possible role for neuronal interactions in promoting glioma progression. Mesenchymal transition was associated with the presence of a specific myeloid cell state defined by unique ligand-receptor interactions with malignant cells. Collectively, our results uncover recurrence-associated changes that could be targetable to shape disease progression following initial diagnosis.
