## Supplementary Table 5 for "Longitudinal analysis of diffuse glioma reveals cell state dynamics at recurrence associated with changes in genetics and the microenvironment"

### Sheet: SuppTable_mes_myeloid_sig
Table S5. Mesenchymal myeloid signature gene signature.
Gene symbol	P-value	FDR	Fold-change
DOK2	2.11613e-23	2.98726e-20	1.1585
TNFAIP8	3.37156e-21	2.85571e-18	1.11156
ADAM8	4.26419e-21	3.00981e-18	1.50046
S100A9	5.04125e-21	3.04996e-18	1.19582
IBSP	1.02342e-20	4.37024e-18	1.65599
TREM1	1.19797e-20	4.37024e-18	1.3841
FPR2	1.96645e-20	5.94852e-18	1.32332
CD163	4.18207e-20	1.04183e-17	1.19633
MPZL2	8.55506e-20	1.81153e-17	1.19092
HK3	9.73782e-20	1.96379e-17	1.17143
TMEM150B	1.07289e-19	1.97565e-17	1.22007
MYO1G	1.07296e-19	1.97565e-17	1.14264
S100A8	2.24876e-19	3.80939e-17	1.23933
SOCS3	3.99467e-19	6.26571e-17	1.16311
RNASE2	9.09681e-19	1.20391e-16	1.12274
CSTA	1.03171e-18	1.28508e-16	1.12052
LYZ	1.5511e-18	1.87683e-16	1.10233
CD28	2.25582e-18	2.44959e-16	1.18094
C15orf48	2.47658e-18	2.49722e-16	1.59154
IL21R	3.07805e-18	2.89679e-16	1.14101
IL1RN	4.19485e-18	3.55304e-16	1.1717
BATF	8.25313e-18	6.59472e-16	1.12335
FAM167B	9.04685e-18	6.84168e-16	1.10007
IL10	1.12037e-17	8.32416e-16	1.16487
SPOCD1	1.15507e-17	8.43398e-16	1.1513
EMR1	1.82242e-17	1.13499e-15	1.13683
CD36	1.99578e-17	1.19044e-15	1.11376
TMEM70	2.46612e-17	1.37421e-15	1.17701
FAS	6.43901e-17	3.17084e-15	1.10659
AMICA1	6.63371e-17	3.22917e-15	1.13288
CCL8	7.4723e-17	3.4397e-15	1.25493
EXOC3L2	7.4723e-17	3.4397e-15	1.42109
CLEC10A	7.92997e-17	3.57271e-15	1.24785
CCL2	9.76034e-17	4.26134e-15	1.15901
PLA2G2A	1.04587e-16	4.47401e-15	2.10917
TREML2	1.40536e-16	5.77836e-15	1.34179
LRRC32	1.86741e-16	7.39109e-15	1.14183
CD300LB	3.87547e-16	1.37921e-14	1.10332
ITGB3	8.45394e-16	2.79707e-14	1.19315
AQP9	9.4823e-16	3.06546e-14	1.44178
PTPN22	1.09424e-15	3.38256e-14	1.21561
MAPK13	1.37517e-15	4.07262e-14	1.1426
CCR7	2.16684e-15	6.28533e-14	1.18906
CCR2	3.40364e-15	9.48316e-14	1.21297
VNN2	6.84956e-15	1.737e-13	1.14224
TEC	1.12796e-14	2.71415e-13	1.10946
ACAP1	2.18007e-14	4.96375e-13	1.11102
DPYD	2.56766e-14	5.78407e-13	1.10004
CASP5	2.86163e-14	6.37842e-13	1.1351
C1S	3.55716e-14	7.64699e-13	1.10228
LILRA6	3.55716e-14	7.64699e-13	1.13441
IL1R1	3.75512e-14	7.99142e-13	1.10283
CCDC109B	3.9639e-14	8.3518e-13	1.12124
LYVE1	5.93871e-14	1.19764e-12	1.23185
RNASE3	8.63942e-14	1.67068e-12	1.11301
CYP19A1	8.87305e-14	1.70806e-12	1.12732
CFB	1.0411e-13	1.95958e-12	1.15665
DRAM1	1.0411e-13	1.95958e-12	1.13535
SECTM1	1.72213e-13	3.06438e-12	1.10179
CR1	2.83498e-13	4.76435e-12	1.37118
CD52	3.49455e-13	5.73621e-12	1.1111
ABCC3	4.08473e-13	6.55259e-12	1.18308
RAB42	5.29291e-13	8.24098e-12	1.11129
CLEC12A	5.42702e-13	8.39501e-12	1.13836
CEACAM4	5.86893e-13	8.97289e-12	1.13628
GZMA	6.85011e-13	1.03608e-11	1.12912
SRD5A3	7.21165e-13	1.08303e-11	1.12979
ACP5	8.4124e-13	1.2285e-11	1.11674
TNFRSF8	8.4124e-13	1.2285e-11	1.1135
SLAMF1	1.7013e-12	2.39368e-11	1.25787
ATP5EP2	1.80508e-12	2.51465e-11	1.17257
TCN1	2.85828e-12	3.78275e-11	1.72605
ICAM4	3.46757e-12	4.49088e-11	1.11512
CD3D	3.64005e-12	4.66352e-11	1.18658
KRT75	3.82155e-12	4.87477e-11	1.8592
LRRN4CL	6.94031e-12	8.42184e-11	1.10538
P2RY10	7.27958e-12	8.80829e-11	1.25637
OSM	9.31677e-12	1.11145e-10	1.12973
SLC10A6	1.93041e-11	2.17435e-10	1.36039
CD200R1	2.39696e-11	2.65042e-10	1.15908
CHI3L2	2.57571e-11	2.83328e-10	1.10922
GPR141	3.59536e-11	3.81878e-10	1.24551
PRR16	3.59786e-11	3.81878e-10	1.11823
FCER1A	4.78064e-11	4.8452e-10	1.20729
FCRL5	5.4645e-11	5.45805e-10	2.68555
ANKRD1	6.15807e-11	6.07913e-10	1.56689
UBD	8.0214e-11	7.68567e-10	1.1272
CRTAM	8.80676e-11	8.40014e-10	1.18629
CCR3	9.73997e-11	9.18681e-10	1.17194
LY9	1.17447e-10	1.08363e-09	1.18012
HIST1H3D	1.30702e-10	1.19551e-09	1.14719
FCAR	1.33758e-10	1.22083e-09	1.13905
LEP	2.39948e-10	2.06962e-09	2.9335
VNN3	2.79979e-10	2.40023e-09	1.56242
SIRPG	2.84562e-10	2.43459e-09	1.19597
CCR4	2.90485e-10	2.48025e-09	1.32044
CD2	3.33864e-10	2.78878e-09	1.10407
C4BPB	3.61894e-10	2.97596e-09	3.26302
FCGR3B	3.99954e-10	3.23245e-09	1.13747
NLRP12	4.68134e-10	3.75483e-09	1.15912
CXCR6	5.9879e-10	4.73111e-09	1.14236
SIT1	6.99799e-10	5.44788e-09	1.16016
CD79B	8.17363e-10	6.27089e-09	1.11101
CD1C	9.51993e-10	7.21636e-09	1.35518
KCNE1	9.52525e-10	7.21636e-09	1.30235
FAM177B	1.04202e-09	7.82438e-09	1.13835
S100A12	1.27773e-09	9.37817e-09	1.78706
IL7R	1.72319e-09	1.22857e-08	1.20547
GZMK	2.77108e-09	1.90843e-08	1.19324
CELA1	3.01456e-09	2.05252e-08	1.45284
MEI1	3.36039e-09	2.26252e-08	1.16082
LCK	3.43291e-09	2.30768e-08	1.12687
FFAR2	4.43126e-09	2.92311e-08	1.19096
GPR18	4.5237e-09	2.97184e-08	1.11699
LTF	5.59102e-09	3.60945e-08	1.28905
TM4SF19	5.62109e-09	3.62333e-08	1.38835
SMPDL3A	7.9851e-09	5.0025e-08	1.13608
LILRA3	8.39564e-09	5.23646e-08	1.5887
CD96	8.86174e-09	5.4948e-08	1.12764
ADAMDEC1	1.06714e-08	6.48992e-08	1.23597
PRSS36	1.18438e-08	7.07454e-08	1.11412
TRAT1	1.19128e-08	7.10575e-08	1.2446
XCL2	1.46903e-08	8.64077e-08	1.32284
ZG16B	1.51119e-08	8.8764e-08	1.22655
FAM3D	1.60502e-08	9.31132e-08	1.21534
IL1A	1.82191e-08	1.0455e-07	1.10361
KLRB1	1.83291e-08	1.05039e-07	1.21321
SERPINB2	2.02171e-08	1.15235e-07	1.92259
HTRA4	2.22408e-08	1.25922e-07	1.27435
GPR171	2.52023e-08	1.40266e-07	1.15264
UTF1	2.60554e-08	1.44809e-07	1.37572
TNFSF14	2.75415e-08	1.52071e-07	1.18517
MPZL3	2.78778e-08	1.53527e-07	1.1296
CD79A	3.02123e-08	1.64248e-07	1.19504
ITK	3.14497e-08	1.69884e-07	1.11997
CEACAM3	3.26355e-08	1.76066e-07	2.43175
DKK1	4.37675e-08	2.30828e-07	1.40532
COL14A1	4.87511e-08	2.5489e-07	1.10103
IDO1	6.54597e-08	3.35491e-07	1.41503
XCL1	6.80221e-08	3.46242e-07	1.10717
HTR2B	9.30682e-08	4.60449e-07	1.14021
GAL	1.02336e-07	4.98528e-07	1.48114
FAM3B	1.42183e-07	6.69052e-07	1.1656
CD244	1.62515e-07	7.59659e-07	1.13048
LAG3	1.75365e-07	8.12548e-07	1.11941
STEAP4	2.04074e-07	9.23349e-07	1.14785
MT1H	2.30282e-07	1.03091e-06	1.34281
FFAR3	3.09932e-07	1.35037e-06	1.39228
INSL3	3.1667e-07	1.37267e-06	1.24919
ICOS	4.41605e-07	1.85168e-06	1.23707
CD3G	4.63389e-07	1.93365e-06	1.20199
CXCR3	4.80679e-07	1.99226e-06	1.13329
SLC22A16	5.93602e-07	2.42187e-06	1.62084
CXCR5	6.67226e-07	2.69114e-06	1.18535
CXCR1	7.44294e-07	2.97367e-06	1.15435
ELF3	8.14536e-07	3.23295e-06	1.12571
IL18R1	9.23685e-07	3.61535e-06	1.14633
TXK	1.01937e-06	3.96057e-06	1.14186
B3GNT8	1.18574e-06	4.49561e-06	1.11397
GSDMA	1.68692e-06	6.15454e-06	1.13753
IL27	1.78254e-06	6.46878e-06	1.13082
ABCB5	2.74941e-06	9.59912e-06	1.92081
TNFSF15	2.88054e-06	1.00432e-05	1.40216
TIMD4	2.88135e-06	1.00432e-05	1.28242
CD5	3.85806e-06	1.30502e-05	1.11056
CCR8	5.3163e-06	1.74396e-05	1.92375
CCL23	5.39122e-06	1.76717e-05	2.49337
GPR97	8.17134e-06	2.57482e-05	1.149
APOBEC3A	1.09581e-05	3.36776e-05	1.17148
EOMES	1.30857e-05	3.94434e-05	1.1139
PYHIN1	1.47924e-05	4.42413e-05	1.13082
TRPM8	3.35863e-05	9.32097e-05	1.14891
TRIM50	4.0328e-05	0.000109956	1.12622
GPA33	4.09657e-05	0.000111354	1.10341
MS4A1	6.24051e-05	0.000163256	1.23561
ANO9	7.63806e-05	0.000196401	1.13626
TRIM63	8.31864e-05	0.000212738	1.30429
CYP4F22	9.29168e-05	0.000235208	1.10983
FASLG	9.3762e-05	0.000237206	1.151
RRM2	0.000125711	0.00031225	1.16236
RIPK4	0.000140342	0.000344949	1.20992
FUT7	0.000142917	0.000349454	1.15642
CLCN1	0.000144124	0.000352202	1.13679
UBASH3A	0.000147575	0.000358978	1.13538
G0S2	0.000169326	0.00040744	1.1104
SH2D3A	0.000211638	0.0004998	1.11986
AGRP	0.000258761	0.00060278	1.13264
XCR1	0.000287921	0.000663047	1.7976
STAP1	0.000307301	0.000704612	1.2263
PRIM1	0.00037524	0.00084664	1.10024
TMEM114	0.000523005	0.00114585	1.18934
RPA4	0.000552943	0.00120707	1.1659
NLRP6	0.000580869	0.0012583	1.20894
MFSD6L	0.000597099	0.00129148	1.27835
PROK2	0.000598009	0.00129279	1.34758
TMED6	0.000862685	0.00180597	1.14869
AURKA	0.00102845	0.00212152	1.10615
LGALS2	0.00105292	0.00216883	1.38875
PRSS21	0.00159803	0.00318882	1.26174
GPR31	0.00178954	0.00352007	1.35491
CD40LG	0.00219898	0.00425431	1.12175
HIST1H4I	0.00236531	0.00454084	1.10349
KRT36	0.00253653	0.00482671	1.8987
VHLL	0.00264368	0.00501163	1.33098
NCR3	0.00299837	0.00565114	1.11876
LMOD2	0.00445217	0.00809225	1.1823
IHH	0.00516488	0.00925265	1.26503
WBSCR27	0.00789109	0.0136403	1.12774
CNR2	0.00912548	0.0155644	1.96523
TSKS	0.0114421	0.0190851	1.18852
ANKRD7	0.0116336	0.0193664	1.13992
HOXA4	0.0205769	0.032516	1.10736
FCRL1	0.023612	0.0367636	2.05745
TRH	0.0388353	0.0582186	1.11968
FCRL3	0.0558966	0.0806275	1.18245
HIST3H2A	0.063561	0.0905723	1.28157
TREML4	0.0689525	0.0976634	1.27655
OR2B11	0.0704824	0.0994976	1.82046
