## Supplementary Table 6 for "Longitudinal analysis of diffuse glioma reveals cell state dynamics at recurrence associated with changes in genetics and the microenvironment"

### Sheet: TableS4_ligand_receptor
Table S6. Candidate ligand-receptor interactions associated with mesenchymal transition.
				Longitudinal						Single-cell
Ligand	Receptor	Ligand source	Receptor source	Ligand correlation (R)	Ligand P-value	Ligand FDR	Receptor correlation (R)	Receptor P-value	Receptor FDR	Ligand correlation (R)	Receptor correlation (R)
OSM	OSMR	Myeloid	Differentiated-like	0.493034	2.50637e-08	1.15537e-07	0.523801	2.22732e-09	1.98466e-08	0.746459	0.837202
SEMA3C	NRP2	Myeloid	Differentiated-like	0.329876	0.000338154	0.000696579	0.537477	7.0118e-10	6.74487e-09	0.865998	0.558088
TNFSF13	TNFRSF11B	Myeloid	Differentiated-like	0.262221	0.00482649	0.00807262	0.196559	0.0360782	0.0632302	0.203226	0.962579
IL1A	IL1RAP	Myeloid	Differentiated-like	0.451714	4.54407e-07	1.56864e-06	0.317805	0.000569768	0.00181351	0.730576	0.417807
CFH	SELL	Myeloid	Differentiated-like	0.361124	7.90333e-05	0.000175733	0.208096	0.0262999	0.0474498	0.778519	0.326686
HBEGF	CD44	Myeloid	Differentiated-like	0.591094	4.40286e-12	3.82593e-11	0.58215	1.0945e-11	1.62542e-10	0.633731	0.465509
BST1	CAV1	Myeloid	Differentiated-like	0.352776	0.000118294	0.00024911	0.580713	1.26367e-11	1.7978e-10	0.691818	0.369422
TNFSF13	TNFRSF1A	Myeloid	Differentiated-like	0.262221	0.00482649	0.00807262	0.548401	2.68204e-10	2.75194e-09	0.203226	0.794403
B2M	HFE	Myeloid	Differentiated-like	0.470343	1.28992e-07	4.68836e-07	0.34534	0.000167858	0.000603361	0.593724	0.384
TNFSF13	FAS	Myeloid	Differentiated-like	0.262221	0.00482649	0.00807262	0.514252	4.84493e-09	4.16369e-08	0.203226	0.6337
PLTP	ABCA1	Myeloid	Differentiated-like	0.397598	1.18465e-05	3.3796e-05	0.440513	9.35409e-07	5.26359e-06	0.0474972	0.721262
HAS2	CD44	Myeloid	Differentiated-like	0.361312	7.83063e-05	0.000175147	0.58215	1.0945e-11	1.62542e-10	0.267383	0.465509
HGF	CD44	Myeloid	Differentiated-like	0.308677	0.000833468	0.00158317	0.58215	1.0945e-11	1.62542e-10	0.0364011	0.465509
IL1B	IL1RAP	Myeloid	Differentiated-like	0.407524	6.79018e-06	1.95185e-05	0.317805	0.000569768	0.00181351	0.0109507	0.417807
TNFSF13	SDC2	Myeloid	Differentiated-like	0.262221	0.00482649	0.00807262	0.466822	1.64604e-07	1.09284e-06	0.203226	0.0571784
HGF	SDC2	Myeloid	Differentiated-like	0.308677	0.000833468	0.00158317	0.466822	1.64604e-07	1.09284e-06	0.0364011	0.0571784
VEGFA	NRP1	Differentiated-like	Myeloid	0.656534	2.18237e-15	4.0622e-14	0.392226	1.58932e-05	7.09952e-05	0.805029	0.735032
ANXA1	FPR3	Differentiated-like	Myeloid	0.501108	1.35877e-08	6.46056e-08	0.50287	1.18633e-08	9.47385e-08	0.600873	0.829179
TGM2	ITGB1	Differentiated-like	Myeloid	0.652793	3.54637e-15	4.0622e-14	0.184709	0.0491388	0.0830259	0.823408	0.598101
LAMA2	ITGB1	Differentiated-like	Myeloid	0.652793	3.54637e-15	4.0622e-14	0.370322	5.00184e-05	0.000198317	0.79678	0.598101
FBN1	ITGB1	Differentiated-like	Myeloid	0.652793	3.54637e-15	4.0622e-14	0.463108	2.12237e-07	1.38199e-06	0.748611	0.598101
VCAM1	ITGB7	Differentiated-like	Myeloid	0.328998	0.000351487	0.000714312	0.242449	0.00934927	0.0200105	0.435218	0.822572
ASIP	F11R	Differentiated-like	Myeloid	0.328783	0.000354833	0.000715343	0.262569	0.00476842	0.0117681	0.526659	0.7253
IL1A	IL1R1	Differentiated-like	Myeloid	0.638956	2.01673e-14	2.11757e-13	0.450691	4.85911e-07	3.02444e-06	0.445437	0.747334
SEMA3A	NRP1	Differentiated-like	Myeloid	0.656534	2.18237e-15	4.0622e-14	0.384185	2.44427e-05	0.000105835	0.318512	0.735032
VCAM1	ITGB1	Differentiated-like	Myeloid	0.652793	3.54637e-15	4.0622e-14	0.242449	0.00934927	0.0200105	0.435218	0.598101
ADAM9	ITGB1	Differentiated-like	Myeloid	0.652793	3.54637e-15	4.0622e-14	0.529826	1.34704e-09	1.23942e-08	0.380599	0.598101
ADAM17	ITGB1	Differentiated-like	Myeloid	0.652793	3.54637e-15	4.0622e-14	0.29403	0.0014969	0.0043173	0.356926	0.598101
TNC	ITGB1	Differentiated-like	Myeloid	0.652793	3.54637e-15	4.0622e-14	0.391724	1.63314e-05	7.18159e-05	0.356649	0.598101
ANXA1	FPR1	Differentiated-like	Myeloid	0.50925	7.21053e-09	3.53972e-08	0.50287	1.18633e-08	9.47385e-08	0.600873	0.293332
ANXA1	FPR2	Differentiated-like	Myeloid	0.569171	3.90956e-11	3.14428e-10	0.50287	1.18633e-08	9.47385e-08	0.600873	0.282118
ICAM1	ITGAM	Differentiated-like	Myeloid	0.380423	2.97797e-05	7.55486e-05	0.618317	2.3021e-13	5.81709e-12	0.484024	0.362438
ADAM12	ITGB1	Differentiated-like	Myeloid	0.652793	3.54637e-15	4.0622e-14	0.560869	8.57698e-11	1.05223e-09	0.0254473	0.598101
HSPG2	ITGB1	Differentiated-like	Myeloid	0.652793	3.54637e-15	4.0622e-14	0.374542	4.03596e-05	0.000165445	0.0140067	0.598101
IL1A	IL1R2	Differentiated-like	Myeloid	0.541745	4.83658e-10	2.81266e-09	0.450691	4.85911e-07	3.02444e-06	0.445437	0.144261
P-values and FDRs reflect significance of the longitudinal correlation. Pearson correlation coefficients are represented. Only ligand-receptor pairs passing the criteria outlined in Supplementary Figure S5F are included. Rows are ordered based on 1) Whether the ligand source was myeloid or differentiated-like and 2) The average single-cell correlation of the receptor and ligand expression with th…
