## Supplementary Table 1 for "Longitudinal analysis of diffuse glioma reveals cell state dynamics at recurrence associated with changes in genetics and the microenvironment"

### Sheet: Sheet1
Table S1. Sequencing Centers and Hospitals with corresponding GLASS barcode designations for newly-added GLASS data.
GLASS barcode	Sequencing Centers	Data accession numbers	Hospitals	Patients with newly added DNA (n)	Samples with newly added DNA (n)	Patients with newly added RNA (n)	Samples with newly added RNA (n)	Dataset correspondence (original publication)
GLSS-19	Tempus (Chicago, IL)	NA	Case Western Reserve University and University Hospitals of Cleveland	0	0	14	28	Barnholtz-Sloan J
GLSS-CU	Columbia University	SRA: PRJNA320312	Fondazione IRCCS, Istituto Neurologico C. Besta, Milan	0	0	14	26	Iavarone A, Finocchiaro G (1)
		SRA: PRJNA482620	Columbia University	17	39	17	32	Rabadan R (2)
GLSS-HF	MD Anderson Cancer Center	EGA: EGAS00001001033	Henry Ford Hospital	0	0	6	12	Verhaak RG (3)
	University of Southern California	NA		23	44	21	46	Poisson L
GLSS-HK	The Jackson Laboratory	NA	Chinese University of Hong Kong	0	0	5	10	Verhaak RG
GLSS-LU	University of Leeds (UK)	EGA: EGAS00001003790	Royal Preston Hospital	0	0	3	6	Stead LF (4)
			The Walton Centre	0	0	3	4
GLSS-MD	MD Anderson Cancer Center	NA	MD Anderson Cancer Center	0	0	29	44	Verhaak RG
GLSS-SF	University of California San Francisco	EGA: EGAS00001001255	University of California San Francisco	0	0	5	10	Costello J (5)
GLSS-SM	Samsung Medical Center	EGA: EGAS00001001041 and EGAS00001001880	Samsung Medical Center	0	0	40	81	Nam D (1,6)
TCGA-06	TCGA	Genomic Data Commons Legacy Archive (https://portal.gdc.cancer.gov/legacy-archive/)	Henry Ford Hospital	0	0	7	11	TCGA GBM (7)
TCGA-14			Emory University	0	0	3	4
TCGA-19			Case Western Reserve University and University Hospitals of Cleveland	0	0	3	5
TCGA-DH			University of Florida	0	0	1	2	TCGA LGG (8)
TCGA-DU			Henry Ford Hospital	0	0	6	14
TCGA-FG			Case Western Reserve University and University Hospitals of Cleveland	0	0	3	7
TCGA-TM			University of South Wales	0	0	1	2
TCGA-TQ			University of Sao Paulo	0	0	3	7
EGA: European Genome-phenome Atlas; SRA: Sequence Read Archive. Accession numbers are provided for published data sets, for unpublished datasets at the time of submission additional information provided by tissue center is noted. Collaborating author names are linked to the manuscript in which the dataset was previously described.
Original Publications
1. Wang, J. et al. Clonal evolution of glioblastoma under therapy. Nat Genet 48, 768-776, doi:10.1038/ng.3590 (2016).
2. Zhao, J. et al. Immune and genomic correlates of response to anti-PD-1 immunotherapy in glioblastoma. Nat Med 25, 462–469, https://doi.org/10.1038/s41591-019-0349-y (2019).
3. Kim, H. et al. Whole-genome and multisector exome sequencing of primary and post-treatment glioblastoma reveals patterns of tumor evolution. Genome Res 25, 316-327, doi:10.1101/gr.180612.114 (2015).
4. Droop, A. et al. How to analyse the spatiotemporal tumour samples needed to investigate cancer evolution: A case study using paired primary and recurrent glioblastoma. Int J Cancer 142, 1620-1626, doi:10.1002/ijc.31184 (2018).
5. Mazor, T. et al. DNA Methylation and Somatic Mutations Converge on the Cell Cycle and Define Similar Evolutionary Histories in Brain Tumors. Cancer Cell 28, 307-317, doi:10.1016/j.ccell.2015.07.012 (2015).
6. Kim, J. et al. Spatiotemporal Evolution of the Primary Glioblastoma Genome. Cancer Cell 28, 318-328, doi:10.1016/j.ccell.2015.07.013 (2015).
7. Brennan, C. W. et al. The somatic genomic landscape of glioblastoma. Cell 155, 462-477, doi:10.1016/j.cell.2013.09.034 (2013).
8. Cancer Genome Atlas Research, N. et al. Comprehensive, Integrative Genomic Analysis of Diffuse Lower-Grade Gliomas. N Engl J Med 372, 2481-2498, doi:10.1056/NEJMoa1402121 (2015).
