## Supplementary Table 2 for "Longitudinal analysis of diffuse glioma reveals cell state dynamics at recurrence associated with changes in genetics and the microenvironment"

### Sheet: Table S1
Table S2. Clinical and molecular characteristics of the single cell dataset.
Sample ID	Sex	Age at resection	Time point	IDH mutation and 1p/19q co-deletion status	Grade	Histological classification	Number of single cells
SM019	M	79	Initial	IDHmut-noncodel	III	Diffuse Astrocytoma	2021
SM001	M	58	Recurrence	IDHmut-codel	III	Anaplastic Oligoastrocytoma	5774
SM002	M	31	Recurrence	IDHmut-noncodel	III	Anaplastic Astrocytoma	4819
SM004	M	43	Initial	IDHmut-codel	II	Oligodendroglioma	4986
SM006	F	56	Initial	IDHwt	IV	Glioblastoma	5548
SM008	M	26	Recurrence	IDHmut-noncodel	III	Anaplastic astrocytoma	4906
SM011	F	21	Recurrence	IDHwt	IV	Glioblastoma	5105
SM012	M	68	Initial	IDHwt	IV	Glioblastoma	6865
SM015	F	28	Initial	IDHmut-noncodel	II	Astrocytoma	4648
SM017	F	58	Initial	IDHwt	IV	Glioblastoma	7617
SM018	F	66	Initial	IDHwt	IV	Glioblastoma	2995
Original Publication
Johnson K, Anderson K, et al. Single-cell multimodal glioma analyses reveal epigenetic regulators of cellular plasticity and environmental stress response. bioRxiv. doi: https://doi.org/10.1101/2020.07.22.215335 (2020). Nature Genetics, in press.
